# DeepImmuno: Deep learning-empowered prediction and generation of immunogenic peptides for T cell immunity

**DOI:** 10.1101/2020.12.24.424262

**Authors:** Guangyuan Li, Balaji Iyer, V. B. Surya Prasath, Yizhao Ni, Nathan Salomonis

**Author notes:** **Corresponding Author**: Guangyuan Li.

## Abstract

T-cells play an essential role in the adaptive immune system by seeking out, binding and destroying foreign antigens presented on the cell surface of diseased cells. An improved understanding of T-cell immunity will greatly aid in the development of new cancer immunotherapies and vaccines for life threatening pathogens. Central to the design of such targeted therapies are computational methods to predict non-native epitopes to elicit a T cell response, however, we currently lack accurate immunogenicity inference methods. Another challenge is the ability to accurately simulate immunogenic peptides for specific human leukocyte antigen (HLA) alleles, for both synthetic biological applications and to augment real training datasets. Here, we proposed a beta-binomial distribution approach to derive epitope immunogenic potential from sequence alone. We conducted systematic benchmarking of five traditional machine learning (ElasticNet, KNN, SVM, Random Forest, AdaBoost) and three deep learning models (CNN, ResNet, GNN) using three independent prior validated immunogenic peptide collections (dengue virus, cancer neoantigen and SARS-Cov-2). We chose the CNN model as the best prediction model based on its adaptivity for small and large datasets, and performance relative to existing methods. In addition to outperforming two highly used immunogenicity prediction algorithms, DeepHLApan and IEDB, DeepImmuno-CNN further correctly predicts which residues are most important for T cell antigen recognition. Our independent generative adversarial network (GAN) approach, DeepImmuno-GAN, was further able to accurately simulate immunogenic peptides with physiochemical properties and immunogenicity predictions similar to that of real antigens. We provide DeepImmuno-CNN as source code and an easy-to-use web interface.

**Data Availability:** DeepImmuno Python3 code is available at https://github.com/frankligy/DeepImmuno. The DeepImmuno web portal is available from https://deepimmuno.herokuapp.com. The data in this article is available in GitHub and supplementary materials.
