## Supplementary Table 1 for "DeepImmuno: Deep learning-empowered prediction and generation of immunogenic peptides for T cell immunity"

### Sheet: Sheet1
index ID	feature	note
AVBF000101	Screening coefficients gamma, local	missing Proline
AVBF000102	Screening coefficients gamma, non-local	missing Proline
AVBF000103	Slopes tripeptide, FDPB VFF neutral	missing Proline
AVBF000104	Slopes tripeptides, LD VFF neutral	missing Proline
AVBF000105	Slopes tripeptide, FDPB VFF noside	missing Proline
AVBF000106	Slopes tripeptide FDPB VFF all	missing Proline
AVBF000107	Slopes tripeptide FDPB PARSE neutral	missing Proline
AVBF000108	Slopes dekapeptide, FDPB VFF neutral	missing Proline
AVBF000109	Slopes proteins, FDPB VFF neutral	missing Proline
YANJ020101	Side-chain conformation by gaussian evolutionary method	missing Glysine, Alanine
GUYH850103	Apparent partition energies calculated from Robson-Osguthorpe index	missing Glysine
ROSM880104	Hydropathies of amino acid side chains, neutral form	missing Arginine, Proline
ROSM880105	Hydropathies of amino acid side chains, pi-values in pH 7.0	missing Proline
