## Supplementary Table 2 for "DeepImmuno: Deep learning-empowered prediction and generation of immunogenic peptides for T cell immunity"

### Sheet: ST2
Supplemental Table 1
Model	Encoding	Validation	Dengue	Neoantigen			COVID-19 (convalesent)		COVID-19 (unexposed)
		RMSE	Accuracy	top20	top50	Recall	Recall	Precision	Recall	Precision
ElasticNet	aaindex+paratope	0.29±0.006	0.85±0.004	1.2±0.4	5.9±0.7	0.83±0.015	0.73±0.016	0.27±0.007	0.78±0.050	0.09±0.006
	onehot+paratope	0.30±0.004	0.92±0.022	3.8±0.6	9.3±1.001	0.83±0.009	0.716±0.020	0.24±0.001	0.75	0.08±0.002
	aaindex+psedo34	0.29±0.006	0.86±0.003	1.4±0.490	5.7±0.640	0.83±0.011	0.728±0.016	0.27±0.006	0.775±0.050	0.09±0.026
SVM	aaindex+paratope	0.35±0.015	0.82±0.001	1.4±1.020	4.9±1.513	0.8	0.68±1.110	0.25	0.75	0.09
	onehot+paratope	0.33±0.029	0.82	3.4±0.66	0.3±0.781	0.8	0.68±1.11	0.25	0.75	0.8
	aaindex+psedo34	0.34±0.02	0.83±0.001	1.6±1.02	4.4±1.36	0.8	0.68	0.25±0.002	0.75	0.08±0.009
KNN	aaindex+paratope	0.28±0.006	0.82±0.005	2	4.0±1.0	0.79±0.032	0.72±0.016	0.27±0.005	0.86±0.038	0.10±0.004
	onehot+paratope	0.28±0.007	0.85±0.006	1.8±0.600	3.9±1.044	0.71±0.036	0.708±0.036	0.25±0.009	0.75	0.09±0.002
	aaindex+psedo34	0.29±0.005	0.81±0.005	2	4.9±0.094	0.80±0.017	0.71±0.005	0.27±0.005	0.85±0.050	0.10±0.006
RandomForest	aaindex+paratope	0.26±0.006	0.86±0.009	1.9±0.943	6.0±1.0	0.84±0.042	0.73±0.003	0.27±0.010	0.9±0.050	0.11±0.006
	onehot+paratope	0.26±0.007	0.83±0.012	2±0.89	4.4±0.8	0.79±0.029	0.724±0.022	0.26±0.008	0.875±0.056	0.10±0.006
	aaindex+psedo34	0.26±0.006	0.86±0.006	0.4±0.049	2.7±1.1	0.85±0.021	0.74±0.027	0.27±0.009	0.95±0.06	0.11±0.007
Adaboost	aaindex+paratope	0.30±0.005	0.91±0.036	1.5±0.806	4.3±1.418	0.82±0.014	0.74±0.027	0.25±0.007	0.75	0.08±0.003
	onehot+paratope	0.30±0.007	0.91±0.067	1.8±0.98	5.2±1.99	0.83±0.017	0.73±0.037	0.25±0.003	0.75	0.08±0.005
	aaindex+psedo34	0.30±0.005	0.86±0.050	0.7±0.64	2.6±1.02	0.81±0.014	0.7±0.03	0.25±0.005	0.75	0.08±0.005
CNN	aaindex+paratope	0.28±0.005	0.86±0.009	2.9±1.044	5.9±1.221	0.8±0.036	0.74±0.051	0.27±0.013	0.8±0.061	0.09±0.008
	onehot+paratope	0.28±0.005	0.85±0.021	2.7±0.781	6.4±1.02	0.78±0.061	0.78±0.08	0.28±0.015	0.83±0.08	0.09±0.007
	aaindex+psedo34	0.28±0.005	0.86±0.009	2.9±1.044	5.9±1.221	0.8±0.036	0.74±0.051	0.27±0.013	0.8±0.061	0.9±0.008
ResNet	aaindex+paratope	0.30±0.001	0.82±0.034	2.6±0.917	5.0±1.612	0.76±0.063	0.712±0.053	0.27±0.019	0.83±0.083	0.10±0.011
	onehot+paratope	0.31±0.005	0.81±0.030	1.9±1.04	5.3±1.269	0.71±0.088	0.69±0.069	0.26±0.025	0.79±0.098	0.09±0.011
	aaindex+psedo34	0.30±0.001	0.82±0.034	2.6±0.917	5.0±1.612	0.76±0.063	0.71±0.053	0.27±0.019	0.83±0.083	0.10±0.011
